# A default silencing mechanism restrains stress-induced genes in *C. elegans*

**DOI:** 10.1101/2025.10.22.683740

**Authors:** Orkan Ilbay, Alejandro Rodriguez Gama, Daniel F Jarosz, Richard I. Morimoto, Andrew Fire

## Abstract

Inducible gene expression programs require that target genes remain silent until the proper activation signal is received, a hallmark of stress-response pathways. This quiescence is typically assumed to be the default state of stress-inducible genes, maintained without active cellular intervention. Using a forward genetic screen for constitutive activation of inducible heat shock proteins (iHSPs) in *C. elegans*, we found that the multi-zinc-finger protein ZNF-236 is essential for maintaining iHSP quiescence under normal conditions. Loss of *znf-236* causes constitutive iHSP expression throughout the genome, affecting both endogenous iHSP loci and iHSP sequences inserted at dispersed chromosomal sites. However, the effect is also chromosomal context-dependent: robustly heat-responsive iHSP transgenes integrated into the ribosomal DNA locus or extrachromosomal arrays are unaffected by *znf-236* loss. This differential responsiveness suggests iHSP induction in *znf-236* mutants results from a shift in genome organization, rather than from accumulated denatured proteins or engagement of the canonical heat shock response. Our findings demonstrate the existence of a potent ZNF-236-dependent default silencing mechanism that broadly restrains iHSP genes across the genome and helps ensure appropriate iHSP quiescence even at ectopic chromosomal locations. Contrary to prior assumptions, this suggests that quiescence of stress-inducible genes reflects an actively maintained genomic state rather than merely a passive absence of expression.

**Graphical abstract:** 
