## Supplemental Table for "A default silencing mechanism restrains stress-induced genes in *C. elegans*"

### Sheet: Sheet1
Strain Name	Genotype
PD9295	hsp-16.41(cc9295[mCherry::hsp-16.41]) V				Figure 1C, Figure 2	This study
PD1120	znf-236(cc1120[17795 bp deletion of the znf-236 orf]) I; hsp-16.41(cc9295[mCherry::hsp-16.41]) V				Figure 1D, Figure 2	This study
PD10213	znf-236(cc10213[2929 bp deletion]) I; hsp-16.41(cc9295[mCherry::hsp-16.41]) V				Figure 1D	This study
PD10216	znf-236(cc9882) I; hsp-16.41(cc9295[mCherry::hsp-16.41]) V				Figure 1D	This study
PD9293	hsf-1(sy441) znf-236(cc10213[2929 bp deletion]) I; hsp-16.41(cc9295[mCherry::hsp-16.41]) V				Figure 1E	This study
PD6595	hsf-1(st12254[hsf-1::TY1::EGFP::3xFLAG]) I				Figure 1F	Caenorhabditis Genetics Center (CGC)
PD10219	hsf-1(st12254[hsf-1::TY1::EGFP::3xFLAG]) znf-236(cc10213[2929 bp deletion]) I; hsp-16.41(cc9295[mCherry::hsp-16.41]) V				Figure 1F	This study
PD1124	znf-236(cc1124[znf-236::wrmScarlet11::STSGGSGGTGGSS::AID(activation-induced cystidine deaminase)::wrmScarlet11]) I; hsp-16.41(cc9295[mCherry::hsp-16.41) V				Figure 3	This study
PD10211	elt-2(cc10211[elt-2::wrmScarlet11::STSGGSGGTGGSS::AID(activation-induced cystidine deaminase]) X				Figure 3	This study
PD10214	hsp-16.41(cc10203[ceGFP::hsp-16.41]) V ccEx10214 [PvuI&ApaL1&AlwNI cut pOI124 (rol-6[su1006])||PCR product, amplification of PD9295 DNA between primer AF-OI-417 and AF-OI-519 (hsp-16.41p::mCherry::hsp-16.41::hsp-16.41_3UTR)]				Figure 4B	This study
PD10220	znf-236(cc1120[17795 bp deletion of the znf-236 orf] I; hsp-16.41(cc10203[ceGFP::hsp-16.41]) V ccEx10214 [PvuI&ApaL1&AlwNI cut pOI124 (rol-6[su1006])||PCR product, amplification of PD9295 DNA between primer AF-OI-417 and AF-OI-519 (hsp-16.41p::mCherry::hsp-16.41::hsp-16.41_3UTR)]				Figure 4B	This study
PD10221	ccSi10221 III {minimos integration of pOI383 [hsp-16.41p::mcherry::hsp-16.41::hsp-16.41 3'UTR; PCR amplified genomic sequences from PD9296 between AF-OI-549-558 cloned into pCFJ1202] using injection Mix OI_199 that contained: pOI383, pCFJ420, and pCFJ601. Injected strain: PD10203 hsp-16.41(cc10203[ceGFP::hsp-16.41]) V}				Figure 4C	This study
PD10222	ccSi10222 IV {minimos integration of pOI383 [hsp-16.41p::mcherry::hsp-16.41::hsp-16.41 3'UTR; PCR amplified genomic sequences from PD9296 between AF-OI-549-558 cloned into pCFJ1202] using injection Mix OI_199 that contained: pOI383, pCFJ420, and pCFJ601. Injected strain: PD10203 hsp-16.41(cc10203[ceGFP::hsp-16.41]) V}				Figure 4C	This study
PD10223	ccSi10223 III {minimos integration of pOI383 [hsp-16.41p::mcherry::hsp-16.41::hsp-16.41 3'UTR; PCR amplified genomic sequences from PD9296 between AF-OI-549-558 cloned into pCFJ1202] using injection Mix OI_199 that contained: pOI383, pCFJ420, and pCFJ601. Injected strain: PD10203 hsp-16.41(cc10203[ceGFP::hsp-16.41]) V}				Figure 4C	This study
PD10224	ccSi10224 II {minimos integration of pOI383 [hsp-16.41p::mcherry::hsp-16.41::hsp-16.41 3'UTR; PCR amplified genomic sequences from PD9296 between AF-OI-549-558 cloned into pCFJ1202] using injection Mix OI_199 that contained: pOI383, pCFJ420, and pCFJ601. Injected strain: PD10203 hsp-16.41(cc10203[ceGFP::hsp-16.41]) V}				Figure 4C	This study
PD10225	ccSi10225 IV {minimos integration of pOI383 [hsp-16.41p::mcherry::hsp-16.41::hsp-16.41 3'UTR; PCR amplified genomic sequences from PD9296 between AF-OI-549-558 cloned into pCFJ1202] using injection Mix OI_199 that contained: pOI383, pCFJ420, and pCFJ601. Injected strain: PD10203 hsp-16.41(cc10203[ceGFP::hsp-16.41]) V}				Figure 4C	This study
PD10226	ccSi10226 II {minimos integration of pOI383 [hsp-16.41p::mcherry::hsp-16.41::hsp-16.41 3'UTR; PCR amplified genomic sequences from PD9296 between AF-OI-549-558 cloned into pCFJ1202] using injection Mix OI_199 that contained: pOI383, pCFJ420, and pCFJ601. Injected strain: PD10203 hsp-16.41(cc10203[ceGFP::hsp-16.41]) V}				Figure 4C	This study
PD10227	ccSi10227 V {minimos integration of pOI383 [hsp-16.41p::mcherry::hsp-16.41::hsp-16.41 3'UTR; PCR amplified genomic sequences from PD9296 between AF-OI-549-558 cloned into pCFJ1202] using injection Mix OI_199 that contained: pOI383, pCFJ420, and pCFJ601. Injected strain: PD10205 znf-236(cc1147[4188 bp del]) I; hsp-16.41(cc10203[ceGFP::hsp-16.41]) V}				Figure 4C	This study
PD10228	ccSi10228 X {minimos integration of pOI383 [hsp-16.41p::mcherry::hsp-16.41::hsp-16.41 3'UTR; PCR amplified genomic sequences from PD9296 between AF-OI-549-558 cloned into pCFJ1202] using injection Mix OI_199 that contained: pOI383, pCFJ420, and pCFJ601. Injected strain: PD10203 hsp-16.41(cc10203[ceGFP::hsp-16.41]) V}				Figure 4C	This study
PD10229	ccSi10229 IV {minimos integration of pOI383 [hsp-16.41p::mcherry::hsp-16.41::hsp-16.41 3'UTR; PCR amplified genomic sequences from PD9296 between AF-OI-549-558 cloned into pCFJ1202] using injection Mix OI_199 that contained: pOI383, pCFJ420, and pCFJ601. Injected strain: PD10203 hsp-16.41(cc10203[ceGFP::hsp-16.41]) V}				Figure 4C	This study
PD10230	ccSi10230 III {minimos integration of pOI383 [hsp-16.41p::mcherry::hsp-16.41::hsp-16.41 3'UTR; PCR amplified genomic sequences from PD9296 between AF-OI-549-558 cloned into pCFJ1202] using injection Mix OI_199 that contained: pOI383, pCFJ420, and pCFJ601. Injected strain: PD10203} hsp-16.41(cc10203[ceGFP::hsp-16.41]) V				Figure 4C	This study
PD10241	ccSi10241 IV {minimos integration of pOI383 [hsp-16.41p::mcherry::hsp-16.41::hsp-16.41 3'UTR; PCR amplified genomic sequences from PD9296 between AF-OI-549-558 cloned into pCFJ1202] using injection Mix OI_199 that contained: pOI383, pCFJ420, and pCFJ601. Injected strain: PD10203}; hsp-16.41(cc10203[ceGFP::hsp-16.41]) V				Figure 4C	This study
PD10242	ccSi10242 I {minimos integration of pOI383 [hsp-16.41p::mcherry::hsp-16.41::hsp-16.41 3'UTR; PCR amplified genomic sequences from PD9296 between AF-OI-549-558 cloned into pCFJ1202] using injection Mix OI_199 that contained: pOI383, pCFJ420, and pCFJ601. Injected strain: PD10203}; hsp-16.41(cc10203[ceGFP::hsp-16.41]) V				Figure 4C	This study
PD10243	ccSi10243 III {minimos integration of pOI383 [hsp-16.41p::mcherry::hsp-16.41::hsp-16.41 3'UTR; PCR amplified genomic sequences from PD9296 between AF-OI-549-558 cloned into pCFJ1202] using injection Mix OI_199 that contained: pOI383, pCFJ420, and pCFJ601. Injected strain: PD10203}; hsp-16.41(cc10203[ceGFP::hsp-16.41]) V				Figure 4C	This study
PD10244	ccSi10244 IV {minimos integration of pOI383 [hsp-16.41p::mcherry::hsp-16.41::hsp-16.41 3'UTR; PCR amplified genomic sequences from PD9296 between AF-OI-549-558 cloned into pCFJ1202] using injection Mix OI_199 that contained: pOI383, pCFJ420, and pCFJ601. Injected strain: PD10203}; hsp-16.41(cc10203[ceGFP::hsp-16.41]) V				Figure 4C	This study
PD10245	ccSi10245 I {minimos integration of pOI383 [hsp-16.41p::mcherry::hsp-16.41::hsp-16.41 3'UTR; PCR amplified genomic sequences from PD9296 between AF-OI-549-558 cloned into pCFJ1202] using injection Mix OI_199 that contained: pOI383, pCFJ420, and pCFJ601. Injected strain: PD10203} hsp-16.41(cc10203[ceGFP::hsp-16.41]) V				Figure 4C	This study
PD10246	ccSi10246 I {minimos integration of pOI383 [hsp-16.41p::mcherry::hsp-16.41::hsp-16.41 3'UTR; PCR amplified genomic sequences from PD9296 between AF-OI-549-558 cloned into pCFJ1202] using injection Mix OI_199 that contained: pOI383, pCFJ420, and pCFJ601. Injected strain: PD10203} hsp-16.41(cc10203[ceGFP::hsp-16.41]) V				Figure 4C	This study
PD10248	ccSi10248 X {minimos integration of pOI383 [hsp-16.41p::mcherry::hsp-16.41::hsp-16.41 3'UTR; PCR amplified genomic sequences from PD9296 between AF-OI-549-558 cloned into pCFJ1202] using injection Mix OI_199 that contained: pOI383, pCFJ420, and pCFJ601. Injected strain: PD10203} hsp-16.41(cc10203[ceGFP::hsp-16.41]) V				Figure 4C	This study
PD10249	ccSi10249 III {minimos integration of pOI383 [hsp-16.41p::mcherry::hsp-16.41::hsp-16.41 3'UTR; PCR amplified genomic sequences from PD9296 between AF-OI-549-558 cloned into pCFJ1202] using injection Mix OI_199 that contained: pOI383, pCFJ420, and pCFJ601. Injected strain: PD10203} hsp-16.41(cc10203[ceGFP::hsp-16.41]) V				Figure 4C	This study
PD10250	ccSi10250 III {minimos integration of pOI383 [hsp-16.41p::mcherry::hsp-16.41::hsp-16.41 3'UTR; PCR amplified genomic sequences from PD9296 between AF-OI-549-558 cloned into pCFJ1202] using injection Mix OI_199 that contained: pOI383, pCFJ420, and pCFJ601. Injected strain: PD10203} hsp-16.41(cc10203[ceGFP::hsp-16.41]) V				Figure 4C	This study
PD10261	ccSi10261 X {minimos integration of pOI383 [hsp-16.41p::mcherry::hsp-16.41::hsp-16.41 3'UTR; PCR amplified genomic sequences from PD9296 between AF-OI-549-558 cloned into pCFJ1202] using injection Mix OI_199 that contained: pOI383, pCFJ420, and pCFJ601. Injected strain: PD10203} hsp-16.41(cc10203[ceGFP::hsp-16.41]) V				Figure 4C	This study
PD10262	ccSi10262 I {minimos integration of pOI383 [hsp-16.41p::mcherry::hsp-16.41::hsp-16.41 3'UTR; PCR amplified genomic sequences from PD9296 between AF-OI-549-558 cloned into pCFJ1202] using injection Mix OI_199 that contained: pOI383, pCFJ420, and pCFJ601. Injected strain: PD10203} hsp-16.41(cc10203[ceGFP::hsp-16.41]) V				Figure 4C	This study
PD10263	ccSi10263 III {minimos integration of pOI383 [hsp-16.41p::mcherry::hsp-16.41::hsp-16.41 3'UTR; PCR amplified genomic sequences from PD9296 between AF-OI-549-558 cloned into pCFJ1202] using injection Mix OI_199 that contained: pOI383, pCFJ420, and pCFJ601. Injected strain: PD10203} hsp-16.41(cc10203[ceGFP::hsp-16.41]) V				Figure 4C	This study
PD10265	znf-236(cc9882) ccSi10265 I {minimos integration of pOI383 [hsp-16.41p::mcherry::hsp-16.41::hsp-16.41 3'UTR; PCR amplified genomic sequences from PD9296 between AF-OI-549-558 cloned into pCFJ1202] using injection Mix OI_199 that contained: pOI383, pCFJ420, and pCFJ601. Injected strain: PD10215}; hsp-16.41(cc10203[ceGFP::hsp-16.41]) V				Figure 4C	This study
PD10256	znf-236(cc1147[4188 bp del]) ccSi10246 I; hsp-16.41(cc10203[ceGFP::hsp-16.41]) V				Figure 4D	This study
PD10234	znf-236(cc1147[4188 bp del]) I; ccSi10224 II; hsp-16.41(cc10203[ceGFP::hsp-16.41]) V				Figure 4D	This study
PD10233	znf-236(cc1147[4188 bp del]) I; ccSi10223 III; hsp-16.41(cc10203[ceGFP::hsp-16.41]) V				Figure 4D	This study
PD10251	znf-236(cc1147[4188 bp del]) I; ccSi10241 IV; hsp-16.41(cc10203[ceGFP::hsp-16.41]) V				Figure 4D	This study
PD10237	znf-236(cc1147[4188 bp del]) I; ccSi10227 hsp-16.41(cc10203[ceGFP::hsp-16.41]) V				Figure 4D	This study
PD10238	znf-236(cc1147[4188 bp del]) I; hsp-16.41(cc10203[ceGFP::hsp-16.41]) V; ccSi10228 X				Figure 4D	This study
PD10252	znf-236(cc1147[4188 bp del]) ccSi10242 I; hsp-16.41(cc10203[ceGFP::hsp-16.41]) V				Figure 4D	This study
PD10267	znf-236(cc1147[4188 bp del]) ccSi10265 I; hsp-16.41(cc10203[ceGFP::hsp-16.41]) V				Figure 4D	This study
PD10203	hsp-16.41(cc10203[ceGFP::hsp-16.41]) V				Materials and Methods	This study
PD10205	znf-236(cc1147[4188 bp del]) I; hsp-16.41(cc10203[ceGFP::hsp-16.41]) V				Materials and Methods	This study
